# Murine limb ischaemia induces structural and functional remodelling of local and distant bone marrow

**DOI:** 10.1101/2025.09.16.676622

**Authors:** Lauren Eades, Michael Drozd, Nadira Y Yuldasheva, Anna Skromna, Natasha Makava, Nicole Powell, Jessica Smith, Oliver I Brown, Natalie J Haywood, Alexander F Bruns, Matthew C Gage, Marc A Bailey, Kathryn J Griffin, Stephen B Wheatcroft, Mark T Kearney, Richard M Cubbon

## Abstract

Peripheral arterial disease (PAD) can induce bone marrow (BM) ischaemia, although little is known about the implications of this for local and systemic haematopoiesis. We explored the impact of murine unilateral hind-limb ischaemia (HLI) surgery on the structure and function of the ischaemic and non-ischaemic BM, versus control mice without HLI surgery. Abnormal BM hypoxia was present in the ischaemic limb 7-days post-HLI, with normalisation by 28-days. Histological analysis revealed the ischaemic BM to undergo profound vascular remodelling at 7-days that normalised by 61-days, along with a progressive accumulation of BM lipid droplets between 7- and 61-days; no structural changes were observed in the non-ischaemic limb BM. Flow cytometry revealed increased abundance of monocytes and inflammatory monocytes in the non-ischaemic and ischaemic BM 7-days post-HLI, with this persisting at 61-days in the non-ischaemic limb. In both limbs, we observed a progressive decline in the abundance of lineage^−^Sca-1^+^c-Kit^+^ haematopoietic stem cells. RNA-sequencing of BM-derived macrophages (BMDMs) revealed substantial transcriptomic differences between unstimulated control, ischaemic limb and non-ischaemic limb BMDMs. Moreover, there were also substantial transcriptomic differences between lipopolysaccharide-stimulated control and ischaemic limb BMDMs. However, we observed minimal differences in chromatin accessibility of unstimulated BMDMs from the 3 groups. Collectively, our data show that BM ischaemia has transient and sustained structural implications, along with both local and systemic effects on haematopoiesis and myeloid cell function. These findings suggest that PAD may have important consequences for systemic immune responses.
