## Supplemental Table 11 for "Murine limb ischaemia induces structural and functional remodelling of local and distant bone marrow"

### Sheet: MergedRegions
Merged Region	Chromosome	Start	End	Length	IntervalCount	01_01MEIschaemia-1_ATAC_mm10::1 Avg Value	02_01MEIschaemia-2_ATAC_mm10::1 Avg Value	03_01MENon-Ischaemia-1_ATAC_mm10::1 Avg Value	04_01MENon-Ischaemia-2_ATAC_mm10::1 Avg Value	05_01MEControl-1_ATAC_mm10::1 Avg Value	06_01MEControl-2_ATAC_mm10::1 Avg Value	07_Ischaemia-3_ATAC_mm10::1 Avg Value	08_Ischaemia-4_ATAC_mm10::1 Avg Value	09_Control-3_ATAC_mm10::1 Avg Value	10_Control-4_ATAC_mm10::1 Avg Value	shrunkenLog2FC NonIschaemia/Ischaemia	shrunkenLog2FC Control/Ischaemia	shrunkenLog2FC Control/NonIschaemia	padj Ischaemia-NonIschaemia	padj Ischaemia-Control	padj NonIschaemia-Control	01_01MEIschaemia-1_ATAC_mm10::1 Peak Value	02_01MEIschaemia-2_ATAC_mm10::1 Peak Value	03_01MENon-Ischaemia-1_ATAC_mm10::1 Peak Value	04_01MENon-Ischaemia-2_ATAC_mm10::1 Peak Value	05_01MEControl-1_ATAC_mm10::1 Peak Value	06_01MEControl-2_ATAC_mm10::1 Peak Value	07_Ischaemia-3_ATAC_mm10::1 Peak Value	08_Ischaemia-4_ATAC_mm10::1 Peak Value	09_Control-3_ATAC_mm10::1 Peak Value	10_Control-4_ATAC_mm10::1 Peak Value	CGIslandCount	PromoterCount	GeneCount	Gene List	Dist to Start	Position	UCSC Link	01_01MEIschaemia-1_ATAC_mm10::1 Present	02_01MEIschaemia-2_ATAC_mm10::1 Present	03_01MENon-Ischaemia-1_ATAC_mm10::1 Present	04_01MENon-Ischaemia-2_ATAC_mm10::1 Present	05_01MEControl-1_ATAC_mm10::1 Present	06_01MEControl-2_ATAC_mm10::1 Present	07_Ischaemia-3_ATAC_mm10::1 Present	08_Ischaemia-4_ATAC_mm10::1 Present	09_Control-3_ATAC_mm10::1 Present	10_Control-4_ATAC_mm10::1 Present
27974	14	59722014	59722254	240	10	60.618	58.136	47.09	50.279	36.823	34.057	56.191	60.635	32.782	40.25	-0.11	-0.46	-0.31	0.999972	0.0440365	0.999991	106.886	94.079	76.182	83.602	71.62	55.125	88.989	91.119	58.663	64	0	0	1	Atp8a2	364700	in gene	MergedReg chr14 #27974	1	1	1	1	1	1	1	1	1	1
71866	6	51178250	51178803	553	11	21.618	21.288	22.078	15.496	26.669	53.262	16.891	20.599	41.967	34.471	-0.04	0.47	0.5	0.999972	0.0440365	0.713641	41.567	39.452	36.344	22.084	57.431	83.638	36.696	38.413	77.642	57	1	0	0				link	1	1	1	1	1	1	1	1	1	1
